# Polinton-like viruses and virophages are widespread in aquatic ecosystems

**DOI:** 10.1101/2019.12.13.875310

**Authors:** Christopher M. Bellas, Ruben Sommaruga

## Abstract

Polintons are virus-like transposable elements found in the genomes of eukaryotes that are considered the ancient ancestors of most eukaryotic dsDNA viruses^1,2^. Recently, a number of Polinton-Like Viruses (PLVs) have been discovered in algal genomes and environmental metagenomes^3^, which share characteristics and core genes with both Polintons and virophages (Lavidaviridae)^4^. These viruses could be the first members of a major class of ancient eukaryotic viruses, however, only a few complete genomes are known and it is unclear whether most are free viruses or are integrated algal elements^3^. Here we show that PLVs form an expansive network of globally distributed viruses, associated with a range of eukaryotic hosts. We identified PLVs as amongst the most abundant individual viruses present in a freshwater lake virus metagenome (virome), showing they are hundreds of times more abundant in the virus size fraction than in the microbial one. Using the major capsid protein genes as bait, we retrieved hundreds of related viruses from publicly available datasets. A network-based analysis of 976 new PLV and virophage genomes combined with 64 previously known genomes revealed that they represent at least 61 distinct viral clusters, with some PLV members associated with fungi, oomycetes and algae. Our data reveals that PLVs are widespread in predominantly freshwater environments and together with virophages, represent a broad group of eukaryotic viruses which share a number of genes.
