## Supplementary material for "Polinton-like viruses and virophages are widespread in aquatic ecosystems": Table S4

### Sheet: Table S4
Table S4 Virome hits to Silva database to assess contamination
	mean coverage per GB
Contig	Microbial2	Microbial4	Microbial5	Viral2	Viral4	Viral5		Silva Hit	% Identity	length	Hit type	Full hit
V5_NODE_58_length_102858_cov_7.378504	0.002596	0.0266446	0.319175	0.000730344	9.78763e-05	0.378015		KU215903.86161.87651	100	1491	Chloroplast	Cyanobacteria	Oxyphotobacteria	Chloroplast	Picea sitchensis (Sitka spruce)
V5_NODE_6712_length_9341_cov_12.117444	2.49675	15.5333	7.81418	0.0370672	0.00128646	0.662023		EF532820.1.1817	99.34	1817	Eukaryota	Opisthokonta	Holozoa	Metazoa (Animalia)	Eumetazoa	Bilateria	Arthropoda	Crustacea	Maxillopoda	Copepoda	Cyclopoida	Cyclops kolensis
V5_NODE_7675_length_8508_cov_3.192029	0.00482903	0.00109372	2.68623	0.000702238	0.00171269	0.168075		EF018956.1.1514	87.86	1112	Bacteria	Patescibacteria	Parcubacteria	uncultured bacterium
V5_NODE_11803_length_6361_cov_23.135742	5.72856	1.58712	24.7593	0.141922	0.00196288	0.988908		AJ867660.1.1523	98.56	1524	Bacteria	Proteobacteria	Gammaproteobacteria	Betaproteobacteriales	Burkholderiaceae	Paucibacter	uncultured bacterium
V5_NODE_12637_length_6074_cov_4.968651	0.0244649	19.3691	6.94698	0.000239451	0.00242791	0.273468		FPLP01000070.10.1545	97.92	1538	Bacteria	Verrucomicrobia	Verrucomicrobiae	Opitutales	Opitutaceae	Opitutus	metagenome
V2D_MH_k141_176705_flag=0_multi=45.0000_len=51800	1.40258	0.0130196	0.0503441	1.00568	0	0.00771048		U70717.1.1463	90.27	1469	Chloroplast	Cyanobacteria	Oxyphotobacteria	Chloroplast	uncultured eukaryote
V2D_MH_k141_114429_flag=0_multi=16.9738_len=7466	0.0324987	0.089536	0.0667511	0.682264	0	0.00959903		JX125446.1.1727	93.69	1109	Bacteria	Proteobacteria	Gammaproteobacteria	Pseudomonadales	Pseudomonadaceae	Pseudomonas	uncultured bacterium
V2D_MH_k141_103063_flag=0_multi=11.0000_len=8345	0.00381224	0.00138553	0.00743255	0.350992	0	0.000475923		JQ974027.1.1737	96.9	968	Bacteria	Proteobacteria	Gammaproteobacteria	Pseudomonadales	Pseudomonadaceae	Pseudomonas	Pseudomonas fluorescens
V2D_MH_k141_207219_flag=1_multi=12.6891_len=6227	17.4774	0.740589	2.20492	0.219806	0.00473422	0.0405758		HM161749.1.1793	98.84	1124	Eukaryota	Opisthokonta	Nucletmycea	Fungi	Dikarya	Ascomycota	Pezizomycotina	Eurotiomycetes	Eurotiales	Aspergillaceae	Penicillium	Penicillium sp. Y12 EG-2010
* Microbial refers to >0.2µm size fraction; Viral refers to <0.2µm size fraction
