## Supplementary material for "Polinton-like viruses and virophages are widespread in aquatic ecosystems": Table S1

### Sheet: Table S1
Table S1 Polinton-like viruses and virophage genomes and genome fragments > 10 KB from Gossenköllesee
			Normalised reads mapped from		KB pairs mapped to virues per GB		Virus	Virus cluster	MCP	Virus		BLASTP E-value	HMMScan (E-value)	pPolB	Predicted	HHpred		Mean contig coverage per GB							KB metagenome mapped to virus contig per GB sequencing effort
Contig Name	Notes	Length	Microbial (>0.2µm)	Viral (<0.2µm)	Microbial (>0.2µm)	Viral (<0.2µm)	Enrichment	(vcontact2)	protein	type	Genome*	NCLDV MCP	pPolB	Protein cluster	Genes	Annotated		Micro2 (Ocr 2017)	Micro4 (Feb 2018)	Micro5 (April 2018)	Virus2 (Oct 2017)	Virus4 (Feb 2018)	Virus5 (April 2018)		Micro2 (Ocr 2017)	Micro4 (Feb 2018)	Micro5 (April 2018)	Virus2 (Oct 2017)	Virus4 (Feb 2018)	Virus5 (April 2018)
PLV_GKS2643_reassembled	most abundant PLV	17867	0.00088341	0.999117	10.7258	12130.6	1130.98		PC_0115	PLV	Circular				22	YES		1.12146	0.674642	0.105833	1192.57	404.215	518.542		20.037	10.4472	1.69307	21307.6	6457.55	8626.68
V563K_contig_419_len_17751_bp		17751	0.00898455	0.991015	31.2391	3445.74	110.302			PLV					10	0		2.79566	2.44142	0.372594	327.782	211.992	68.3786		49.9501	37.8068	5.96059	5856.49	3345.67	1135.07
V535K_contig_536_len_16491_bp		16491	0.00286392	0.997136	8.59289	2991.8	348.172		PC_0083	PLV					18	YES		0.0155323	1.50217	0.139976	4.70566	240.796	302.306		0.277515	23.2619	2.23928	84.076	3881.55	5009.78
V423K_contig_45_len_16490_bp_extraction		16490	0.00327461	0.996725	7.77078	2365.26	304.379		PC_0018	PLV	TIR				19	0		0.429165	0.906522	0.100419	310.922	64.3773	30.8874		7.66788	14.038	1.60646	5555.24	1028.29	512.265
NODE_3799_length_14001_cov_3025.913531		14001	0.0145599	0.98544	19.8394	1342.76	67.6816		PC_0018	PLV	TIR				17	YES		0.649675	2.32431	0.744937	16.6395	45.0769	180.287		11.6077	35.9932	11.9172	297.297	727.818	3003.17
V463K_contig_346_len_10035_bp		10035	0.0351811	0.964819	46.435	1273.45	27.4244			PLV					7	0		2.85414	4.77176	0.901182	103.617	60.8776	59.8706		50.9948	73.8934	14.4167	1851.33	974.272	994.748
NODE_2992_length_16513_cov_1029.516549_Copy		16513	0.00563765	0.994362	7.02768	1239.53	176.379		PC_0018	PLV	TIR				19	YES		0.31188	0.941039	0.0586439	131.497	27.7012	55.727		5.57236	14.5725	0.938159	2349.45	443.043	926.103
V463K_contig_1061_len_12396_bp		12396	0.00231105	0.997689	2.51252	1084.66	431.703			PLV					5	0		0.144879	0.279545	0.0387609	99.5576	46.416	44.341		2.58856	4.32891	0.620079	1778.8	739.51	735.676
V563K_contig_1438_len_13919_bp		13919	0.00103327	0.998967	0.923246	892.599	966.805		PC_0014	PLV			2.8e-35	PC_0049	11	0		0.00159721	0.130688	0.044846	0.455579	58.3196	104.499		0.0285373	2.02377	0.717427	8.13984	936.395	1733.26
V563K_contig_1829_len_22378_bp		22378	0.00410093	0.995899	3.50661	851.571	242.847		PC_0014	PLV					11	YES		0.241964	0.345817	0.0526018	97.1224	29.0738	21.317		4.32317	5.35517	0.8415	1735.29	464.925	354.503
NODE_2993_length_16512_cov_439.614420_Copy		16512	0.000935898	0.999064	0.590809	630.684	1067.49		PC_0115	PLV	Circular				21	YES		0.0583439	0.0447053	0.00235723	62.4106	23.9038	23.823		1.04243	0.692287	0.0377099	1115.09	380.745	396.217
V563K_contig_2435_len_19753_bp_Cop_2		17361	0.0117409	0.988259	4.16256	350.373	84.1725		PC_0158	PLV	Circ/ TR				10	0		0.073736	0.49381	0.220241	13.9222	47.116	2.95907		1.31744	7.64691	3.52331	248.748	753.253	49.1174
V4ALL_NODE_1420_length_17833_cov_108.702523		17833	0.00258436	0.997416	0.891202	343.953	385.942		PC_0144	PLV								0.0928465	0.0595733	0.00576287	41.475	11.5541	6.50004		1.65889	0.922525	0.0921917	741.033	182.997	107.827
V535K_contig_659_len_17032_bp_reassembly		16794	0.0176709	0.982329	5.97596	332.204	55.5901		PC_0018	PLV	TIR				15	YES		0.0118748	0.994246	0.144976	7.42716	49.8513	4.01313		0.212166	15.3964	2.31926	132.701	797.033	66.8779
V563K_contig_3950_len_16609_bp		16609	0.0258542	0.974146	8.59649	323.902	37.6784		PC_0014	PLV					13	0		0.682293	0.753623	0.120561	39.116	4.28992	12.349		12.1905	11.6703	1.92868	698.885	68.0312	204.791
V5MERGE_NODE_3031_length_16351_cov_141.015116		16351	0.00487595	0.995124	1.51407	309.005	204.088		PC_0160	PLV	TIR		3.4e-33	PC_0049	19	YES		0.0854675	0.167033	0.0267899	25.5941	21.1413	8.05973		1.52705	2.5866	0.428573	457.29	336.217	133.506
V4ALL_NODE_2866_length_10526_cov_71.019332		10526	0.0105885	0.989412	3.00228	280.541	93.4425		PC_0018	PLV								0.0816662	0.438396	0.0474394	12.4037	7.38876	30.1918		1.45913	6.7888	0.758914	221.617	118.964	501.04
V535K_contig_8_len_15243_bp		15243	0.0469191	0.953081	13.6817	277.92	20.3133		PC_0144	PLV					12	0		0.492901	1.83666	0.237325	2.30724	27.7298	21.0972		8.80667	28.4418	3.79662	41.2234	442.13	350.406
V535K_contig_2415_len_15430_bp_Copy		15021	0.00471497	0.995285	1.17191	247.378	211.091		PC_0230	PLV	Circular				20	YES		0.0798459	0.114079	0.0201616	18.2326	17.0042	8.81534		1.42661	1.76658	0.322536	325.762	269.926	146.448
V423K_contig_697_len_22047_bp		22047	0.0148017	0.985198	3.55548	236.652	66.5598		PC_0014	PLV					8	0		0.0177597	0.529729	0.134144	6.56813	30.9018	5.68019		0.317312	8.20314	2.14598	117.353	498.281	94.321
V5ALL_V563K_contig_844_len_17296_bp_reassembly	demethylase and methylase genes	17348	0.0517994	0.948201	10.7707	197.16	18.3052		PC_0018	PLV	TIR				17	YES		0.0158976	1.76965	0.289047	1.86172	12.3724	21.6989		0.284043	27.404	4.62404	33.2634	198.67	359.547
V535K_contig_1478_len_19938_bp_extraction	RVE integrase	19938	0.119867	0.880133	23.3518	171.461	7.34255		PC_0144	PLV	TIR				11	YES		1.55341	2.33154	0.387272	0.558678	22.4153	9.03415		27.7547	36.1052	6.19539	9.9819	354.218	150.185
V4MERGE_NODE_1252_length_19796_cov_43.950251		19796	0.00296627	0.997034	0.42362	142.389	336.124		PC_0018	PLV	TIR				10	0		0.0307803	0.0409254	0.00544808	16.2324	4.52373	3.89718		0.549951	0.633753	0.0871559	290.025	72.4757	64.6651
V535K_contig_1301_len_16316_bp_extraction		16316	0.0133403	0.98666	1.85158	136.944	73.961		PC_0230	PLV	TIR				18	0		0.000287357	0.0719317	0.277273	0.456124	12.2735	12.6484		0.0051342	1.1139	4.43569	8.14956	192.507	210.176
V5MERGE_NODE_3172_length_15896_cov_13.870852		15896	0.272913	0.727087	43.3463	115.482	2.66417			PLV			9.1e-42	PC_0419	14	0		6.78183	0.523247	0.0478283	18.5728	0.0830762	0.800712		121.171	8.10277	0.765135	331.84	1.31087	13.2944
V5MERGE_NODE_1851_length_23004_cov_214.224277		23004	0.000607136	0.999393	0.0497777	81.9379	1646.08		PC_0050	PLV			1.3e-19	PC_0094	34	0		0.000200747	0.00830455	0.00107178	0.196704	2.93819	11.7444		0.00358675	0.128601	0.0171458	3.51451	47.3326	194.967
V4ALL_NODE_997_length_23648_cov_22.150397		23648	0.00300234	0.996998	0.200793	66.6779	332.073		PC_0050	PLV								0	0.0298863	0.0087246	0.0290639	2.47811	9.63375		0	0.462806	0.139572	0.519285	40.0069	159.508
V4MERGE_NODE_1045_length_22796_cov_61.486157		22796	0.0219142	0.978086	0.978949	43.6929	44.6324		PC_0050	PLV			2.5e-27	PC_0094	24	0		0.00516446	0.156711	0.0261178	1.20552	6.56993	0.301033		0.0922734	2.42675	0.41782	21.5391	104.571	4.96822
V4ALL_NODE_1480_length_17327_cov_26.887942		17327	0.00459211	0.995408	0.189362	41.047	216.765		PC_0050	PLV								0.00283401	0.0304523	0.00286787	0.759759	2.91033	3.80152		0.0506353	0.471571	0.0458788	13.5746	46.6077	62.9587
V463K_contig_1033_len_17616_bp		17616	0.00778949	0.992211	0.297482	37.8927	127.378		PC_0014	PLV					13	0		0.00965613	0.0353483	0.010785	2.51196	2.11699	2.09698		0.172526	0.547388	0.172534	44.8812	33.9503	34.8468
V563K_contig_2649_len_18544_bp_extraction		18544	0.0528363	0.947164	1.82473	32.7109	17.9264		PC_0018	PLV	TIR				14	0		0.00209947	0.270867	0.0776474	0.328637	2.11321	3.51937		0.0375112	4.19452	1.24217	5.87176	34.2223	58.0386
V4MERGE_NODE_1564_length_16675_cov_42.268466		16675	0.00240205	0.997598	0.0734964	30.5239	415.311			PLV					22	0		0.000745777	0.00543857	0.00768526	0.531673	4.79053	0.377343		0.0133248	0.0842192	0.122945	9.49941	75.8322	6.23999
V463K_contig_10965_len_16623_bp_reassembly		16425	0.000978053	0.999022	0.0289876	29.6091	1021.44		PC_0115	PLV	TIR				16	YES		0.00010776	0.00549141	0	0.333559	1.34496	3.70403		0.00192535	0.0850375	0	5.95969	21.3674	61.5002
V563K_contig_681_len_23708_bp		23708	0.00354496	0.996455	0.0939995	26.4224	281.09		PC_0050	PLV			2.3e-41	PC_0094	17	0		0	0.00828496	0.00960782	0.000567616	0.0820324	4.69615		0	0.128297	0.153701	0.0101416	1.28413	77.9728
V563K_contig_720_len_17453_bp		17453	0.00196801	0.998032	0.0492154	24.9585	507.129		PC_0014	PLV			2.9e-39	PC_0049	13	0		0	0.00869413	0.000813423	0.0928571	1.4508	3.01305		0	0.134633	0.0130128	1.65908	23.1918	50.0248
V4ALL_NODE_1113_length_21657_cov_20.004463		21657	0.0019555	0.998044	0.0467773	23.874	510.377		PC_0050	PLV								0	0.00906211	0	0.0321944	2.24446	2.1014		0	0.140332	0	0.575217	36.2194	34.8275
NODE_484_length_41135_cov_40.315237_gene	Largest PLV with NCLDV-like capsid	40893	0.00967351	0.990326	0.21534	22.0455	102.375			PLV	Circular	3.52e-08			64	YES		0.00177286	0.0221605	0.0169511	0.260169	1.50867	2.25368		0.0316757	0.343168	0.271177	4.64844	24.1843	37.3036
V463K_contig_686_len_19667_bp		19667	0.000354977	0.999645	0.00772249	21.7472	2816.09		PC_0050	PLV			3.2e-45	PC_0094	17	0		0	0.00149607	0	0.0339225	3.62518	0.449914		0	0.0231675	0	0.606094	57.1857	7.44988
V563K_contig_4914_len_14405_bp		14405	0.324193	0.675807	10.2337	21.3329	2.08458		PC_0014	PLV					11	YES		1.59512	0.109912	0.0311857	1.39155	0.665995	1.72264		28.5	1.70205	0.498895	24.8628	10.5624	28.5735
V435K_contig_13193_len_24085_bp		24085	0.00292064	0.997079	0.0584048	19.9388	341.391		PC_0050	PLV			1.8e-31	PC_0094	32	0		0.000766743	0.00916564	0.00122394	0.215834	1.44005	1.98901		0.0136994	0.141935	0.01958	3.85631	23.0226	32.9376
V5MERGE_NODE_4719_length_12003_cov_59.970820	Maviurs/Polinton – RVE integrase, pPolB	12003	0.371857	0.628143	10.8907	18.3966	1.68921		PC_0144	PLV				PC_0235	11	0		0	0.17412	1.87376	0.000639526	0.0482735	3.27027		0	2.69634	29.9756	0.0114264	0.763904	54.4144
V423K_contig_7287_len_14930_bp		14930	0.00425211	0.995748	0.078549	18.3944	234.177		PC_0050	PLV					15	0		0	0.00629472	0.00863694	0.00402888	1.12752	2.22958		0	0.0974772	0.13817	0.071984	18.1752	36.936
V4MERGE_NODE_1198_length_20430_cov_12.532354		20430	0.0929437	0.907056	1.61401	15.7514	9.7592			PLV					13	0		0.0155858	0.163049	0.127436	0.814245	1.45462	0.567989		0.278471	2.5249	2.03866	14.5481	23.3003	9.40588
V563K_contig_18510_len_17205_bp	Maviurs/Polinton – RVE integrase, pPolB	17205	0.00579378	0.994206	0.087593	15.0309	171.599			PLV				PC_0235	10	0		0	0.0159747	0.000962795	0.002835	2.05291	0.768604		0	0.247377	0.0154024	0.050653	32.2715	12.7704
V435K_contig_12014_len_19172_bp		19172	0.00918173	0.990818	0.131267	14.1652	107.912		PC_0050	PLV					23	0		0.000488175	0.0199725	0.00473775	0.205339	0.723791	1.63471		0.00872222	0.309285	0.0757924	3.6688	11.6684	27.1585
V535K_contig_7044_len_23790_bp		23790	0.0046102	0.99539	0.0641531	13.8513	215.91		PC_0018	PLV					22	0		0.00217392	0.0092025	0.000694607	1.23113	0.600649	0.599307		0.0388414	0.142506	0.011112	21.9966	9.60139	9.95589
V4MERGE_NODE_1403_length_18081_cov_7.104032_extraction		18081	0.0127104	0.98729	0.154909	12.0327	77.6759		PC_0158	PLV					7	0		0.0208326	0.00491177	0.00102821	1.13016	0.741058	0.250622		0.372217	0.0760614	0.0164488	20.1927	11.749	4.15642
V4ALL_NODE_1192_length_20580_cov_5.091206		20580	0.00385532	0.996145	0.0463538	11.977	258.382		PC_0050	PLV								0.000680143	0.0065347	0.00160749	0.290698	0.565417	1.30725		0.0121521	0.101193	0.0257158	5.19391	9.08691	21.6501
V4ALL_NODE_1584_length_16531_cov_14.819375		16531	0.00331471	0.996685	0.0386724	11.6282	300.686		PC_0018	PLV								0.000284006	0.00510006	0.00199816	0.419613	1.48295	0.230025		0.00507434	0.0789772	0.0319656	7.49723	23.5728	3.81467
V4ALL_NODE_1221_length_20148_cov_6.666982		20148	0.00477655	0.995223	0.0535392	11.1552	208.356		PC_0115	PLV								0.000304532	0.0100207	0	0.0448538	0.747973	1.2475		0.00544107	0.155177	0	0.801403	11.9898	20.6744
V523K_contig_18194_len_15853_bp_extraction		15853	0.00484376	0.995156	0.0476464	9.78901	205.451		PC_0018	PLV					19	0		0	0.00849118	0.000715653	0.0233339	0.532517	1.23322		0	0.131491	0.0114487	0.416906	8.49503	20.4551
V523K_contig_27811_len_17318_bp_2		17322	0.00187034	0.99813	0.0181091	9.66418	533.663		PC_0018	PLV	TIR				16	0		0.00135399	0.00194605	0	0.331282	0.900338	0.529581		0.0241917	0.0301357	0	5.91902	14.2885	8.78504
V5MERGE_NODE_2435_length_18975_cov_8.443274	NCLDV-like capsid	18975	0.00255244	0.997448	0.0229762	8.97868	390.782		PC_0018	PLV		4.46e-08			23	0		0.000780743	0.00355034	0	0.456465	0.691426	0.469934		0.0139495	0.054979	0	8.15566	10.9756	7.80483
V4MERGE_NODE_1516_length_17050_cov_10.739351		17050	0.0184613	0.981539	0.164264	8.73347	53.1673			PLV			7.5e-23	PC_0049	14	0		0.000350029	0.0180066	0.012983	0.17505	1.21231	0.206236		0.00625397	0.278842	0.207695	3.12761	19.6514	3.42138
V4ALL_NODE_1270_length_19492_cov_7.065259		19492	0.00260123	0.997399	0.0219235	8.40621	383.433		PC_0076	PLV								0.000592806	0.00345545	0.000104357	0.158411	0.768469	0.609262		0.0105917	0.0535095	0.00166945	2.83033	12.2798	10.1084
V4ALL_NODE_1889_length_14479_cov_5.927441		14479	0.0113765	0.988623	0.0866704	7.5317	86.9005		PC_0050	PLV								0.00272643	0.0107698	0.00278304	0.629923	0.658459	0.0451703		0.0487132	0.166776	0.0445218	11.2548	10.5941	0.746155
V563K_contig_714_len_26400_bp		26400	0.000841038	0.999159	0.00631248	7.49927	1188.01		PC_0050	PLV	TIR		6.8e-40	PC_0677	21	YES		5.86588e-05	0.000833192	0.000311732	0.154095	0.348875	0.851967		0.00104806	0.0129024	0.00498694	2.75322	5.60243	14.1422
V535K_contig_1551_len_20355_bp		20355	0.00165468	0.998345	0.012091	7.29506	603.347		PC_0076	PLV					10	0		0.000458576	0.00181328	0	0.0889879	0.39682	0.838965		0.00819337	0.0280796	0	1.58995	6.33824	13.957
V4ALL_NODE_1541_length_16908_cov_12.841661		16908	0.000638002	0.999362	0.00465085	7.28506	1566.39		PC_0083	PLV								0	0.000901004	0	0.0392695	1.33921	0.00313727		0	0.0139525	0	0.701629	21.1011	0.0524162
V4ALL_NODE_1511_length_17076_cov_5.564916		17076	0.0111909	0.988809	0.0803404	7.09876	88.3586		PC_0050	PLV								0	0.012561	0.00290717	0.144461	0.601384	0.550672		0	0.194514	0.0465076	2.58108	9.59383	9.12137
V523K_contig_48508_len_13849_bp		13849	0.132437	0.867563	1.02545	6.71746	6.55075		PC_0018	PLV	TIR		4e-47	PC_0177	12	0		0	0.159466	0.037939	0.00423897	0.842755	0.390385		0	2.46942	0.606931	0.0757377	13.6239	6.4528
V523K_contig_149122_len_17919_bp		17919	0.0249764	0.975024	0.164823	6.43432	39.0379		PC_0050	PLV			4.6e-30		18	0		0.00243442	0.0264805	0.00255712	0.123617	0.658944	0.395197		0.0434957	0.410064	0.0409077	2.20867	10.5653	6.52895
V4ALL_NODE_1510_length_17081_cov_6.256998		17081	0.0057762	0.994224	0.0343213	5.90753	172.124		PC_0018	PLV								0	0.00468849	0.00189781	0.354677	0.693159	0.0154085		0	0.0726038	0.0303602	6.33702	11.1303	0.255265
V5MERGE_NODE_4612_length_12185_cov_11.431285		12185	0.015689	0.984311	0.093297	5.85336	62.7389		PC_0050	PLV					16	0		0	0.0166648	0.00136439	0.107179	0.317332	0.637614		0	0.258064	0.0218269	1.91496	5.08386	10.5613
V4ALL_NODE_1269_length_19493_cov_6.272250		19493	0.122775	0.877225	0.586164	4.18811	7.14495		PC_0050	PLV								0.000477305	0.0670306	0.0445043	0.0554032	0.699199	0.0196499		0.00852801	1.03801	0.711959	0.989889	11.248	0.326439
V4ALL_NODE_2574_length_11388_cov_4.267792		11388	0	1	0	4.03053			PC_0067	PLV								0	0	0	0.100399	0.448556	0.191151		0	0	0	1.79383	7.1403	3.15747
V535K_contig_30191_len_14243_bp		14243	0.257236	0.742764	1.34316	3.87833	2.88748		PC_0158	PLV	TIR		1.2e-12	PC_0122	12	0		0.0555895	0.133911	0.0601697	0	0.00976195	0.689511		0.993218	2.07368	0.962568	0	0.153877	11.4811
V5MERGE_NODE_2701_length_17699_cov_5.727329		17699	0.0468754	0.953125	0.185672	3.77529	20.3331		PC_0050	PLV			9.3e-42	PC_0094	19	0		0.00105601	0.0250714	0.00937035	0.0609983	0.303825	0.324479		0.0188678	0.388245	0.149903	1.08986	4.85412	5.38189
V535K_contig_128176_len_21740_bp		21740	0.000570902	0.999429	0.00200405	3.50832	1750.62			PLV					19	0		0	0.000388243	0	0	0.173964	0.46855		0	0.00601215	0	0	2.7428	7.78217
V523K_contig_168304_len_21489_bp		21489	0	1	0	3.37747			PC_0050	PLV			2.9e-19	PC_0094	26	0		0	0	0	0.0700058	0.20529	0.337552		0	0	0	1.25079	3.29491	5.58671
V5MERGE_NODE_3395_length_15144_cov_8.387469		15144	0	1	0	3.31873		Virophage	PC_0001	PLV					17	0		0	0	0	0.00574853	0.119817	0.478164		0	0	0	0.102709	1.90408	7.94941
V5MERGE_NODE_2767_length_17433_cov_7.389894		17433	0.00157241	0.998428	0.00502232	3.18901	634.967		PC_0050	PLV			8.2e-42	PC_0094	21	0		3.5563e-06	0.000968867	0	0.00875492	0.145662	0.425827		6.35405e-05	0.0150034	0	0.156424	2.34166	7.06894
V535K_contig_56182_len_21109_bp		21109	0.0260846	0.973915	0.0840327	3.13751	37.3368			PLV					21	0		0.00434458	0.00438865	0.00665808	0.0034438	0.17211	0.396796		0.0776246	0.0679606	0.106513	0.0615303	2.76369	6.58731
V5MERGE_NODE_1534_length_25974_cov_5.290536		25974	0.0029538	0.997046	0.00657869	2.22062	337.547		PC_0050	PLV	TIR		1.5e-46	PC_0094	30	YES		0	0	0.00123369	0.0142417	0.087931	0.301228		0	0	0.0197361	0.254457	1.41166	4.99574
V5MERGE_NODE_5991_length_10121_cov_6.226105		10121	0.49406	0.50594	1.90751	1.95338	1.02404			PLV			3.1e-92	PC_0419	2	0		0	0.0179766	0.340312	0.00110595	0.00143781	0.346346		0	0.278378	5.44415	0.01976	0.0221118	5.81825
V5MERGE_NODE_4893_length_11716_cov_4.081966	Maviurs/Polinton – RVE integrase, pPolB	11716	0.00376492	0.996235	0.00735796	1.94699	264.61			PLV				PC_0235	11	0		0	0.00142545	0	0.0113193	0.113959	0.230045		0	0.0220739	0	0.202243	1.82361	3.81511
V535K_contig_207126_len_12215_bp_extraction		12215	0.00872331	0.991277	0.0142735	1.62198	113.635		PC_0018	PLV					7	0		0	0.0027652	0	0.00529306	0.037034	0.252546		0	0.0428206	0	0.0945711	0.595293	4.17607
V563K_contig_1647_len_20342_bp	Polinton MCP – RVE integrase, pPolB	20342	0.970231	0.0297688	427.213	13.1078	0.0306822		PC_1022	Polinton			8.1e-06	PC_0122	13	0		2.49907	51.0939	27.865	0.0386415	0.0153809	2.29616		44.6508	791.217	445.772	0.690408	0.241126	38.392
V563K_contig_672_len_21837_bp	Polinton MCP – RVE integrase, pPolB	21837	0.970433	0.0295665	426.14	12.9833	0.0304673		PC_1022	Polinton			8.5e-05	PC_0122	11	0		2.30197	50.6124	28.35	0.0360317	0.018815	2.27364		41.1294	783.761	453.53	0.643779	0.297386	38.0089
V535K_contig_1157_len_12643_bp	Polinton MCP	12643	0.969956	0.0300443	305.124	9.4512	0.0309749		PC_1022	Polinton					9	0		1.87628	35.8553	20.4162	0.0160926	0.00858648	1.67065		33.5236	555.239	326.609	0.287526	0.134454	27.9316
V563K_contig_8723_len_16581_bp	Polinton MCP	16581	0.968506	0.0314937	201.059	6.538	0.0325178			Polinton				PC_1295	7	0		1.49488	23.9366	12.8644	0.0135864	0.00434418	1.1543		26.7089	370.671	205.798	0.242748	0.0681371	19.3031
V5MERGE_NODE_3676_length_14325_cov_4.933675	Polinton MCP – RVE integrase, pPolB	14325	0.970925	0.0290746	56.3813	1.68835	0.0299452			Polinton				PC_1295	15	0		0.396392	6.56023	3.78013	0.00178133	0	0.301009		7.08234	101.589	60.4728	0.031827	0	5.03322
V423K_contig_265_len_26963_bp_reassembly		26941	0.0132469	0.986753	15.1438	1128.05	74.4893	Virophage	PC_0001	Virophage	Circular				26	YES		0.10042	2.30093	0.50046	36.1249	61.6538	105.547		1.79421	35.6312	8.00613	645.444	988.699	1750.02
V5MERGE_NODE_2280_length_19890_cov_790.912179_quick		19890	0.0738496	0.92615	58.6024	734.935	12.541	Virophage	PC_0001	Virophage	TIR			PC_0235	21	0		2.0256	7.78869	1.18792	42.7725	43.0565	45.391		36.1913	120.612	19.0039	764.217	687.881	752.708
V535K_contig_1106_len_28229_bp-reassembly		28450	0.00569992	0.9943	1.31751	229.829	174.441	Virophage	PC_0001	Virophage	TIR				25	YES		0.0765798	0.159054	0.00757959	32.2069	3.31165	3.67542		1.36825	2.46304	0.121255	575.44	53.043	61.003
V523K_contig_1566_len_22484_bp_reassembly		22260	0.00196293	0.998037	0.401537	204.158	508.442	Virophage	PC_0001	Virophage					21	YES		0.0257785	0.0405348	0.00727126	25.2755	5.01815	4.85188		0.460584	0.627704	0.116322	451.598	80.2945	80.5825
V423K_contig_5898_len_29290_bp	MIMIVIRE/Cas4-like nuclease	29290	0.00383773	0.996162	0.688234	178.645	259.571	Virophage	PC_0001	Virophage					10	YES		0.0587241	0.0519354	0.0132039	24.7593	5.55385	0.234365		1.04922	0.804247	0.21123	442.375	89.6625	3.89905
V523K_contig_1246_len_30098_bp_reassembly		29832	0.0425981	0.957402	3.37533	75.8612	22.4752	Virophage	PC_0001	Virophage	Circular	1.64e-07			31	YES		0.0264062	0.514734	0.105219	3.57556	2.65494	7.27397		0.471799	7.97095	1.68324	63.8844	42.7067	120.992
V4MERGE_NODE_1925_length_14312_cov_106.038707		14312	0.0334779	0.966522	2.30107	66.4329	28.8705	Virophage	PC_0001	Virophage			1.6e-36	PC_0128	13	0		0.00332261	0.281381	0.155431	0.461187	11.6121	0.28154		0.0593651	4.35734	2.48651	8.24003	186.399	4.65939
V5MERGE_NODE_1662_length_24653_cov_7.767253_reassembly	Putative restriction modification system	24512	0.0783295	0.921671	3.82724	45.0335	11.7666	Virophage	PC_0001	Virophage	TIR				22	YES		0.523979	0.126181	0.0103633	6.48854	0.743087	0.443363		9.36194	1.95399	0.165788	115.931	11.8152	7.35471
MAVIRUS-V563K_contig_987_len_40613_bp		40613	0.0061295	0.99387	0.218075	35.3599	162.145	Virophage	PC_0001	Virophage	TIR				21	YES		0.00369128	0.0334536	0.0043898	2.72501	0.855977	2.63707		0.0659521	0.518048	0.0702261	48.6878	13.7362	43.6558
V463K_contig_973_len_14555_bp		14555	0.00371856	0.996281	0.114055	30.5577	267.922	not networked	PC_0001	Virophage					13	0		0.0009582	0.0151099	0.005692	0.457569	4.86919	0.388282		0.0171202	0.233985	0.0910581	8.17539	77.071	6.42662
V563K_contig_5171_len_33710_bp		33710	0.00568615	0.994314	0.156208	27.3154	174.866	Virophage	PC_0001	Virophage				PC_0884	31	0		0.00206409	0.0245135	0.0032592	0.769668	1.30971	2.85027		0.0368792	0.379605	0.0521391	13.7517	21.0348	47.1598
V5MERGE_NODE_1643_length_24827_cov_4.985859_reassembly		24714	0.0021881	0.997812	0.0594981	27.1322	456.018	Virophage	PC_0001	Virophage	Circular				27	YES		0.00355288	0.00673437	0.000670696	4.10351	0.211755	0.282796		0.0634794	0.104285	0.0107295	73.3174	3.39275	4.68654
V535K_contig_21559_len_18608_bp	Maviurs/Polinton – RVE integrase, pPolB	18608	0.502253	0.497747	25.8126	25.581	0.991029	Virophage	PC_0001	Virophage				PC_0691	21	0		0.00150585	4.70003	0.289313	0.000625191	0.0130151	4.6114		0.026905	72.7825	4.6283	0.0111703	0.206839	76.525
V4MERGE_NODE_3020_length_10138_cov_7.024053		10138	0.000323099	0.999677	0.00356406	11.0273	3094.03	Virophage	PC_0001	Virophage					11	0		0.000598432	0	0	0.279515	0.746236	0.973114		0.0106922	0	0	4.9941	11.9573	16.1305
V5MERGE_NODE_4588_length_12216_cov_17.769668		12216	0.000926675	0.999073	0.00931896	10.047	1078.13	not networked	PC_0001	Virophage					11	0		0.000380463	0.00136638	0	0.248681	0.653167	0.920742		0.00679774	0.0211592	0	4.44318	10.4432	15.2548
V523K_contig_49807_len_27786_bp_reassembly		27806	0.0033434	0.996657	0.0329387	9.81892	298.097	Virophage	PC_0001	Virophage	Circular				17	YES		0.00187858	0.003906	0.000297856	1.10863	0.234593	0.355098		0.0335645	0.0604866	0.00476496	19.808	3.74948	5.89931
V4MERGE_NODE_1152_length_21150_cov_8.703080	Maviurs/Polinton – RVE integrase, pPolB	21150	0.00802165	0.991978	0.0753782	9.32147	123.663	Virophage	PC_0001	Virophage	TIR		1.8e-23	PC_0122	16	YES		0.000438383	0.0105735	0.00341086	0.0455972	0.926545	0.748022		0.00783259	0.163737	0.0545654	0.814684	14.7503	12.3994
V563K_contig_89538_len_18490_bp		18490	0.00519272	0.994807	0.048485	9.28864	191.577	Virophage	PC_0001	Virophage	TIR				17	0		0	0.00939296	0	0.0208442	1.0303	0.672052		0	0.145455	0	0.372424	16.3653	11.1282
MAVIRUS-V435K_contig_2371_len_30443_bp	Maviurs/Polinton – RVE integrase, pPolB	30443	0.00450366	0.995496	0.0414973	9.17261	221.041	Virophage	PC_0001	Virophage	TIR				10	YES		0.000153526	0.00622123	0.00158834	0.0616888	0.824022	0.802063		0.00274306	0.0963391	0.0254096	1.10219	13.0996	13.3161
V563K_contig_257297_len_16743_bp		16743	0.00431915	0.995681	0.0339225	7.82006	230.527	Virophage	PC_0001	Virophage	TIR		1.5e-37	PC_0049	16	YES		0	0.00403126	0.0024592	0.00271486	0.772698	0.666315		0	0.0624263	0.0393412	0.0485063	12.3762	11.0355
V5MERGE_NODE_2555_length_18287_cov_4.135255		18287	0.00279187	0.997208	0.0180725	6.4552	357.183	Virophage	PC_0001	Virophage					19	0		0.000254278	0.00320779	0	0.742894	0.139065	0.233429		0.00454318	0.0496744	0	13.2733	2.21677	3.87554
V4ALL_NODE_1987_length_13951_cov_5.319663		13951	0.0201221	0.979878	0.0786021	3.82766	48.6966	Virophage	PC_0001	Virophage					0	0		0.00222575	0.00961317	0.00294881	0.086078	0.574977	0.0429078		0.0397674	0.148865	0.0471738	1.53796	9.23441	0.710615
V5MERGE_NODE_2825_length_17198_cov_2.583961		17198	0.0104155	0.989585	0.0324821	3.08616	95.0109	Virophage	PC_0001	Virophage					19	0		0.00163118	0.00341897	0.000959991	0.310874	0.0743086	0.150646		0.0291443	0.0529446	0.0153575	5.55439	1.19911	2.50496
V5MERGE_NODE_4400_length_12565_cov_4.013133		12565	0.0318825	0.968118	0.0796282	2.41793	30.3652	Virophage		Virophage			4.7e-46	PC_0561	10	0		0	0.0136151	0.00175325	0.0352915	0.175748	0.228596		0	0.210837	0.0280477	0.630552	2.83707	3.78616
V5MERGE_NODE_3605_length_14509_cov_5.505759		14509	0.00816558	0.991834	0.0181417	2.20358	121.465	Virophage	PC_0001	Virophage					12	0		0	0.00116751	0.00227194	0.0178075	0.0678601	0.313775		0	0.0180796	0.0363454	0.318166	1.08911	5.20346
V5MERGE_NODE_1268_length_29411_cov_4.093339		29411	0.0170825	0.982918	0.032017	1.84224	57.5396	Virophage	PC_0001	Virophage				PC_0884	20	0		0	0.00272234	0.0033689	0.0351763	0.0640718	0.233067		0	0.0421569	0.0538941	0.628496	1.02575	3.87249
V5MERGE_NODE_2092_length_21202_cov_3.25268		21202	0.015785	0.984215	0.0292637	1.82463	62.3512	Virophage	PC_0001	Virophage	Circ/TR				23	YES		0	0.00566923	0	0.0115085	0.133946	0.18657		0	0.0877911	0	0.205622	2.16338	3.10487
V5MERGE_NODE_5471_length_10806_cov_3.964862		10806	0.0289874	0.971013	0.0479095	1.60486	33.4977	Virophage		Virophage			2.6e-16	PC_0049	12	0		0	0.00418312	0.00493516	0.00968176	0.0558301	0.2255		0	0.0647779	0.0789505	0.172984	0.897953	3.74363
V5MERGE_NODE_3530_length_14731_cov_3.681657		14731	0.0057796	0.99422	0.0069092	1.18854	172.022	Virophage	PC_0001	Virophage					14	0		0	0.000175125	0.00112615	0	0	0.214782		0	0.00271191	0.0180157	0	0	3.56561
V5MERGE_NODE_5914_length_10230_cov_3.014183		10230	0	1	0	0.977919		Virophage	PC_0001	Virophage					11	0		0	0	0	0	0	0.175677		0	0	0	0	0	2.93376
V5MERGE_NODE_2996_length_16497_cov_2.562424		16497	0	1	0	0.834251		Virophage	PC_0001	Virophage					19	0		0	0	0	0	0.000874105	0.149191		0	0	0	0	0.0134427	2.48931
V5MERGE_NODE_4276_length_12852_cov_2.321096		12852	0.00109724	0.998903	0.000824482	0.750592	910.381	Virophage	PC_0001	Virophage					14	0		0	0	0.000154614	0	0	0.134777		0	0	0.00247345	0	0	2.25178
*Genome completeness, TIR – Terminlal inverted repeats. TR – Iterminal repeats, Circ – Circular all indicate a complete genome
